# Diversification of small RNA pathways underlies germline RNAi incompetence in wild *C. elegans* strains

**DOI:** 10.1101/2021.08.21.457212

**Authors:** Han Ting Chou, Francisco Valencia, Jacqueline C. Alexander, Avery Davis Bell, Diptodip Deb, Daniel A. Pollard, Annalise B. Paaby

## Abstract

The discovery that experimental delivery of dsRNA can induce gene silencing at target genes revolutionized genetics research, by both uncovering essential biological processes and creating new tools for developmental geneticists. However, the efficacy of exogenous RNAi varies dramatically within the *C. elegans* population, raising questions about our understanding of RNAi in the lab relative to its activity and significance in nature. Here, we investigate why some wild-type strains fail to mount a robust RNAi response to germline targets. We observe diversity in mechanism: in some strains, the response is stochastic, either on or off among individuals, while in others the response is consistent but delayed. Increased activity of the Argonaute PPW-1, which is required for germline RNAi in the laboratory strain N2, rescues the response in some strains, but dampens it further in others. Among wild-type strains, genes known to mediate RNAi exhibited very high expression variation relative to other genes in the genome as well as allelic divergence and strain-specific instances of pseudogenization at the sequence level. Our results demonstrate functional diversification in the small RNA pathways in *C. elegans*, and suggest that RNAi processes are evolving rapidly and dynamically in nature.
