## Supplementary material for "Diversification of small RNA pathways underlies germline RNAi incompetence in wild *C. elegans* strains": File S3

QX1211_ppw-1	-GTCTCTCGAACCATGGAAAAACAACTAGAAGCTATGTCCGTCTCGGACAAACCTGCTGCCCCAGCTGCCCAAAAGCTTGGTACCGCTCCGCTCGCTGCAAAAAAGACGAGAAATGTGGA
CB4856_ppw-1	-GTCTCTCGAACCATGGAAAAACAACTAGAAGCTATGTCCGTCTCGGACAGACCTGCTGCCCCAGCTGCCCAAAAGCTTGGTACCGCTCCGCTCGCTGCAAAAAAGACGAGAAATGTGGA
N2_ppw-1	AGTCTCTCGAACCATGGAAAAACAACTAGAAGCTATGTTCGTCTCGGACAGACCTGCTGCCCCAGCTGCCCAAAAGCTTGGTACCGCTCCGCTCGCTGCAAAAAAGACGAGAAATGTGGA
N2_sago-2	AGTCTCTCGAACTATGGAAAAACAACTAAAAGCTATGTCCGTCTCGGACAAACCTGCTGCCCCAGCTGCCCAAAAGCTTGGTACCGCTCCGCTCGCTGCAAAAAAGACGAGAAATGAGGA
CB4856_sago-2	AGTCTCTCGAACTATGGAAAAACAACTAAAAGCTATGTCCGTCTCGGACAAACCTGCTGCCCCAGCTGCCCAAAAGCTTGGTACCGCTCCGCTCGCTGCAAAAAAGACGAGAAATGAGGA
QX1211_sago-2	AGTCTCTCGAACTATGGAAAAACAACTAAAAGCTATGTCCGTCTCGGACAAACCTGCTGCCCCAGCTGCCCAAAAGCTTGGTACCGCTCCGCTCGCTGCAAAAAAGACGAGAAATGAGGA
QX1211_ppw-1	GAGGGGAACCAAGGTCAATATCGATACCAAC---ATTCGCAAATTGAATAAGTTTTTATTTTACAATTACCAGTCGTTCGAGCTTACATATCAATATTTTTCAGCGATCAAACCGAATCA
CB4856_ppw-1	GAGGGGAACCAAGGTCAATATCGATACCAACATTATTCGCAAATTGAATAAGTTTTTATTTTACAATTACCAGTCGTTCGAGCTTACATATCAATATTTTTCAGCGATCAAACCGAATCA
N2_ppw-1	GAGGGGAACCAAGGTCAATATCGATACCAAC---ATTCGCAAATTGAATAAGTTTTTATTTTACAATTACGAGTCGTTCGAGCTCACATATCAATATTTTTCAGCGATCAAACCGAATCA
N2_sago-2	GTGGGGAACCAAGGTCAATATCGATACCAAC---ATTCGCAAATTGAGTAAGTTTTTATTTTACAATTACCAGTCGTTCGAGCTTATATATCAATATTTTTTAGCGATCAAACCGAATCA
CB4856_sago-2	GTGGGGAACCAAGGTCAATATCGATACCAAC---ATTCGCAAATTGAGTAAGTTTTTATTTTACAATTACCAGTCGTTCGAGCTTATATATCAATATTTTTTAGCGATCAAACCGAATCA
QX1211_sago-2	GTGGGGAACCAAGGTCAATATCGATACCAAC---ATTCGCAAATTGAGTAAGTTTTTATTTTACAATTACCAGTCGTTCGAGCTTATATATCAATATTTTTTAGCGATCAAACCGAATCA
QX1211_ppw-1	GCCAATTTACAAGTACGCTGTGCAAGTGAACTACGTCTTCCGGAAACCTGATGGAACTGAGGCGACAATCGAAATGTCCAAATCAGCCAAAAAGGGAACGGAGCACGACAACGACAAAAC
CB4856_ppw-1	GCCAATTTACAAGTACGCTGTGCAAGTGAACTACGTCTTCCGGAAACCTGATGGAACTGAGGCGACAATCGAAATGTCCAAATCAGCCAAAAAGGGAACGGAGCACGACAACGACAAAAC
N2_ppw-1	GCCAATTTACAAGTACGCTGTGCAAGTGAACTACGTCTTCCGGAAACCTGATGGAACTGAGGCGACAATCGAAATGTCCAAATCAGCCAAAAAGGGAACGGAGCACGACAACGACAAAAC
N2_sago-2	GCCAATTTACAAGTACGCTGTGCAAGTGAACTACGTCTTCCGGAAACCTGATGGAACTGAGGCGACAATCGAAATGTCCAAATCAGCCAAAAAGGGAACGGAGCACGACAACGACAAAAC
CB4856_sago-2	GCCAATTTACAAGTACGCTGTGCAAGTGAACTACGTCTTCCGGAAACCTGATGGAACTGAGGCGACAATCGAAATGTCCAAATCAGCCAAAAAGGGAACGGAGCACGACAACGACAAAAC
QX1211_sago-2	GCCAATTTACAAGTACGCTGTGCAAGTGAACTACGTCTTCCGGAAACCTGATGGAACTGAGGCGACAATCGAAATGTCCAAATCAGCCAAAAAGGGAACGGAGCACGACAACGACAAAAC
QX1211_ppw-1	ACGCTGCCAGAAGGTTTACAATGAGGCGATCAAGCGTTACGATGAGCTGAAAACCGGAG-------------------------------------------------------------
CB4856_ppw-1	ACGCTGCCAGAAGGTTTACAATGAGGCGATCAAGCGTTACGATGAGCTGAAAACCGGAGGACCGTTTTTCTACGATCGTCAAGCCTCTTTGTACACTCTGACCAAATTGAAGAATGAGGT
N2_ppw-1	ACGCTGCCAGAAGGTTTACAATGAGGCGATCAAGCGTTACGATGAGCTGAAAACCGGAGGACCGTTTTTCTACGATCGTCAAGCCTCTTTGTACACTCTGACCAAATTGAAGAATGAGGT
N2_sago-2	ACGCTGCCAGAACGTTTACAATGAGGCGATCAAGCGTTACGATGAGCTGAAAACCGGAG-------------------------------------------------------------
CB4856_sago-2	ACGCTGCCAGAATGTTTACAATGAGGCGATCAAGCGTTACGATGAGCTGAAAACCGGAG-------------------------------------------------------------
QX1211_sago-2	ACGCTGCCAGAACGTTTACAATGAGGCGATCAAGCGTTACGATGAGCTGAAAACCGGAG-------------------------------------------------------------
QX1211_ppw-1	-------------------------------------GACCGTTTTTCTACGATCGTCAAGCCTCTTTGTACACTCTGACCAAATTGAAGAATGAGGTGAATTCGATTTTTTGCTTAAAG
CB4856_ppw-1	GAATTCGATCAAGCGTTACGATGAGCTGAAAACCGGAGACCGTTTTTCTACGATCGTCAAGCCTCTTTGTACACTCTGACCAAATTGAAGAATGAGGTGAATTCGATTTTTTGCTTAAAG
N2_ppw-1	GAATTCGATCAAGCGTTACGATGAGCTGAAAACCGGAGACCGTTTTTCTACGATCGTCAAGCCTCTTTGTACACTCTGACCAAATTGAAGAATGAGGTGAATTCGATTTTTTGCTTAAAG
N2_sago-2	-------------------------------------GACCGTTTTTCTACGATCGTCAAGCCTCTTTGTACACTCTGACCAAATTGAAGAATGAGGTGAATTCGATTTTTTGCTTAAAG
CB4856_sago-2	-------------------------------------GACCGTTTTTCTACGATCGTCAAGCCTCTTTGTACACTCTGACCAAATTGAAGAATGAGGTGAATTCGATTTTTTGCTTAAAG
QX1211_sago-2	-------------------------------------GACCGTTTTTCTACGATCGTCAAGCCTCTTTGTACACTCTGACCAAATTGAAGAATGAGGTGAATTCGATTTTTTGCTTAAAG
QX1211_ppw-1	TTTATAATTTTGCGTTTCAGAGCATCTCTTTCGTTGTTACTGACAAGATTTGCAAGCGACAAAACTTCAAAGAGGCACAGTTTGTTCTCAAAAAGGTTGATCAATCGTTCCAGTCAACAT
CB4856_ppw-1	TTTAATATTTTGCGTTTCAGAGCATCTCTTTCGTTGTTACTGACAAGATTTGCAAGCGACAAAACTTCAAAGAGGCACAGTTTGTTCTCAAAAAGGTTGATCAATCGTTCCAGTCAACAT
N2_ppw-1	TTTAATATTTTGCGTTTCAGAGCATCTCTTTCGTTGTTACTGACAAGATTTGCAAGCGACAAAACTTCAAAGAGGCACAGTTTGTTCTCAAAAAGGTTGATCAATCGTTCCAGTCAACAT
N2_sago-2	TTTAATATTTTGCGTTTCAGAGCATCTCTTTCGTTGTTACTGACAAGATTTGCAAGCGACAAAACTTCAAAGAGGCACAGTTTGTTCTCAAAAAGGTGGATCAATCGTTCCAGTCAACAT
CB4856_sago-2	TTTAATATTTTGCGTTTCAGAGCATCTCTTTCGTTGTTACTGACAAGATTTGCAAGCGACAAAACTTCAAAGAGGCACAGTTTGTTCTCAAAAAGGTGGATCAATCGTTCCAGTCAACAT
QX1211_sago-2	TTTAATATTTTGCGTTTCAGAGCATCTCTTTCGTTGTTACTGACAAGATTTGCAAGCGACAAAACTTCAAAGAGGCACAGTTTGTTCTCAAAAAGGTTGATCAATCGTTCCAGTCAACAT
QX1211_ppw-1	CGAATGACGTCATCAGGACAACCAACTCGTGCCCAGCCAATGCCGACAAAACTTTGCTTGAGGCAATGAACATCATTGTCTCGGGACCAGCGTTCGAAAAGTATGCCGCTTTCAGAGATA
CB4856_ppw-1	CGAATGACGTCATCAGGACAACCAACTCGTGCCCAGCCAATGCCGACAAAACTTTGCTTGAGGCAATGAACATCATTGTCTCGGGACCAGCGTTCGAAAAGTATGCCGCTTTCAGAGATA
N2_ppw-1	CGAATGACGTCATCAGGACAACCAACTCGTGCCCAGCCAATGCCGACAAAACTTTGCTTGAGGCAATGAACATCATTGTCTCGGGACCAGCGTTCGAAAAGTATGCCGCTTTCAGAGATA
N2_sago-2	CGAATGACGTCATCAAGACAACCAACTCGTGCCCAGCCAATGCCGACAAAACTTTGCTTGAGGCAATGAACATCATTGTCTCGGGACCAGCGTTCGAAAAGTATGCCGCTTTCAGAGATA
CB4856_sago-2	CGAATGACGTCATCAAGACAACCAACTCGTGCCCAGCCAATGCCGACAAAACTTTGCTTGAGGCAATGAACATCATTGTCTCGGGACCAGCGTTCGAAAAGTATGCCGCTTTCAGAGATA
QX1211_sago-2	CGAATGACGTCATCAGGACAACCAACTCGTGCCCAGCCAATGCCGACAAAACTTTGCTTGAGGCAATGAACATCATTGTCTCGGGACCAGCGTTCGAAAAGTATGCCGCTTTCAGAGATA
QX1211_ppw-1	ATCAAGCTATTTCATCTCGTTTTCAGCAAAAATGTTATCACCGTTGGAGCATGCGTTCATTACCTCATCGACCCAACTGTAGTCGAGTAAGAAAC--TAAGAAATTATCGTATTAGTATT
CB4856_ppw-1	ATCAAGCTATTTCATCTCGTTTTCAGCAAAAATGTTATCACCGTTGGAGCATGCGTTCATTACCTCATCGACCCAGCTGTAGTCGAGTAAGAAAC--TAAGAAATTATCGTATTAGTATT
N2_ppw-1	ATCAAGCTATTTCATCTCGTTTTCAGCAAAAATGTTATCACCGTTGGAGCATGCGTTCATTACCTCATCGACCCAACTGTAGTCGAGTAAGAAAC--TAAGAAATTATCGTATTAGTATT
N2_sago-2	ATCAAGCTATTTCATCTCGTTTTCAGCAAAAATGTTATCACCGTTGGAGCATGCGTTCATTACCTCATCGACCCAACTGGAGTCGAGTAAGAAACTTTAAGAAATTATCATATTAGTATT
CB4856_sago-2	ATCAAGCTATTTCATCTCGTTTTCAGCAAAAATGTTATCACCGTTGGAGCATGCGTTCATTACCTCATCGACCCAACTGGAGTCGAGTAAGAAACTTTAAGAAATTATCATATTAGTATT
QX1211_sago-2	ATCAAGCTATTTCATCTCGTTTTCAGCAAAAATGTTATCACCGTTGGAGCATGCGTTCATTACCTCATCGACCCAACTGGAGTCGAGTAAGAAAC--TAAGAAATTATCGTATTAGTATT
QX1211_ppw-1	TAATTGTTTTTTCCAGCGTCGCGTACAAGGAATACGCTGAAGGACAACTCTACTCAGGAGTTGGTGCTTCAAAGTCGGTGAAGACATTGGAAGGAACGGACAAGAAAGTTCCATCACTCT
CB4856_ppw-1	TAATTGTTTTTTCCAGCGTCGCGTACAAGGAATACGCTGAAGGACAACTCTACTCAGGAGTTGGTGCTTCAAAGTCGGTGAAGACATTGGAAGGAACGGACAAGAAAGTTCCATCACTCT
N2_ppw-1	TAATTGTTTTTTCCAGCGTCGCGTACAAGGAATACGCTGAAGGACAACTCTACTCAGGAGTTGGTGCTTCAAAGTCGGTGAAGACATTGGAAGGAACGGACAAGAAAGTTCCATCACTCT
N2_sago-2	TAATTGTTTTTTCCAGCGTCGCGTACAAGGAATACCCTGAAGGACAACTCTACTCAGGAGTTGGTGTTTCAAAGTCGGTGAAGACATTGGAAGGAACGGACAAGAAAGTTCCATCACTCT
CB4856_sago-2	TAATTGTTTTTTCCAGCGTCGCGTACAAGGAATACCCTGAAGGACAACTCTACTCAGGAGTTGGTGTTTCAAAGTCGGTGAAGACATTGGAAGGAACGGACAAGAAAGTTCCATCACTCT
QX1211_sago-2	TAATTGTTTTTTCCAGCGTCGCGTACAAGGAATACGCTGAAGGACAACTCTACTCAGGAGTTGGTGCTTCAAAGTCGGTGAAGACATTGGAAGGAACGGACAAGAAAGTTCCATCACTCT
QX1211_ppw-1	TCATGACAACTGAAAGTTAGTTTTTCAGAAAATCTAGA---TTTTCAAAATGTTATAAAATTGTTAATTTTCAGTGAAGACAACATTGTTCCATCCGGATTATGCCCCACTTGTGGAACT
CB4856_ppw-1	TCATGA-AACTGAAAGTTAGTTTTTCAGAAAATCTAGA---TTTTCAAAATGTTATAAAATTGTTAATTTTCAGTGAAGACAACATTGTTCCATCCGGATTATGCCCCACTTGTGGAACT
N2_ppw-1	TCATGACAACTGAAAGTTAGTTTTTCAGAAAATCTAGA---TTTTCAAAATGTTATAAAATTGTTAATTTTCAGTGAAGACAACATTGTTCCATCCGGATTATGCCCCACTTGTGGAACT
N2_sago-2	TCATGACAACTGAAAGTTAGTTTTTCAGAAAATCTAGATTTTTTTCAAAATGTTATAAAATTGTTAATTTTCAGTGAAGACAACATTGTTCCATCCGGATTATGCCCCACTTGTGGAACT
CB4856_sago-2	TCATGACAACTGAAAGTTAGTTTTTCAGAAAATCTAGATTTTTTTCAAAATGTTATAAAATTGTTAATTTTCAGTGAAGACAACATTGTTCCATCCGGATTATGCCCCACTTGTGGAACT
QX1211_sago-2	TCATGACAACTGAAAGTTAGTTTTTCAGAAAATCTAGA---TTTTCAAAATGTTATAAAATTGTTAATTTTCAGTGAAGACAACATTGTTCCATCCGGATTATGCCCCACTTGTGGAACT
QX1211_ppw-1	TTTGCAAACGTTCAGAGGTTTCAGCACAACTCTCAAAGCGAATTCTCCAGCCGCGCAGAGAATTGAGAAAGCCTTTGTTGGACTGGATGTTGTCTTGAATTACGGTGTGCACAAGGGTCT
CB4856_ppw-1	TTTGCAAACGTTCAGAGGTTTCAGCACAACTCTCAAAGCGAATTCTCCAGCCGCGCAGAGAATTGAGAAAGCCTTTGTTGGACTGGATGTTGTCTTGAATTACGGTGTGCACAAGGGTCT
N2_ppw-1	TTTGCAAACGTTCAGAGGTTTCAGCACAACTCTCAAAGCGAATTCTCCAGCCGCGCAGAGAATTGAGAAAGCCTTTGTTGGACTGGATGTTGTCTTGAATTACGGTGTGCACAAGGGTCT
N2_sago-2	TTTGCAAACGTTCAGAGGTTTCAGCACAACTCTCAAAGCGAATTCTCCAGCCGCGCAGAGAATTGAGAAAGCCTTTGTTGGACTGGATGTTGTCTTGAATTACGGTGTGCACAAGGGTCT
CB4856_sago-2	TTTGCAAACGTTCAGAGGTTTCAGCACAACTCTCAAAGCGAATTCTCCAGCCGCGCAGAGAATTGAGAAAGCCTTTGTTGGACTGGATGTTGTCTTGAATTACGGTGTGCACAAGGGTCT
QX1211_sago-2	TTTGCAAACGTTCAGAGGTTTCAGCACAACTCTCAAAGCGAATTCTCCAGCCGCGCAGAGAATTGAGAAAGCCTTTGTTGGACTGGATGTTGTCTTGAATTACGGTGTGCACAAGGGTCT
QX1211_ppw-1	CGGAGAGGATGGTGTCGTTATGAAGATCCGTCGATTCCACACGTCAGCTAAGGAGACATGTTTTGAAGTTGAGAAGTCAACTCGTGAATTCACGAACGTCTTTGACTACTTCAAAAAGAA
CB4856_ppw-1	CGGAGAGGATGGTGTCGTTATGAAGATCCGTCGATTCCACACGTCAGCTAAGGAGACATGTTTTGAAGTTGAGAAGTCAACTCGTGAATTCACGAACGTCTTTGACTACTTCAAAAAGAA
N2_ppw-1	CGGAGAGGATGGTGTCGTTATGAAGATCCGTCGATTCCACACGTCAGCTAAGGAGACATGTTTTGAAGTTGAGAAGTCAACTCGTGAATTCACGAACGTCTTTGACTACTTCAAAAAGAA
N2_sago-2	CGGAGAGGATGGTGTCGTTATGAAGATCCGTCGATTCCACACGTCAGCTAAGGAGACATGTTTTGAAGTTGAGAAGTCAACTCGTGAATTCACGAACGTCTTTGACTACTTCAAAAAGAA
CB4856_sago-2	CGGAGAGGATGGTGTCGTTATGAAGATCCGTCGATTCCACACGTCAGCTAAGGAGACATGTTTTGAAGTTGAGAAGTCAACTCGTGAATTCACGAACGTCTTTGACTACTTCAAAAAGAA
QX1211_sago-2	CGGAGAGGATGGTGTCGTTATGAAGATCCGTCGATTCCACACGTCAGCTAAGGAGACATGTTTTGAAGTTGAGAAGTCAACTCGTGAATTCACGAACGTCTTTGACTACTTCAAAAAGAA
QX1211_ppw-1	GTATGGAATCACTTTGAAGTATCCCGATTTATTCACCATTGAAGCGAAAGGGAAACAAGGAAAAATTCATTTCCCTGCGGAAGTTCTCCTTCTCTGTCCGAACCAGACGGTCACGAATGA
CB4856_ppw-1	GTATGGAATCACTTTGAAGTATCCCGATTTATTCACCATTGAAGCGAAAGGGAAACAAGGAAAAATTCATTTCCCTGCGGAAGTTCTCCTTCTCTGTCCGAACCAGACGGTCACGAATGA
N2_ppw-1	GTATGGAATCACTTTGAAGTATCCCGATTTATTCACCATTGAAGCGAAAGGGAAACAAGGAAAAATTCATTTCCCTGCGGAAGTTCTCCTTCTCTGTCCGAACCAGACGGTCACGAATGA
N2_sago-2	GTATGGAATCACTTTGAAGTATCCCGATTTATTCACCATTGAAGCGAAAGGGAAACAAGGAAAAATTCATTTCCCTGCGGAAGTTCTCCTTCTCTGTCCGAACCAGACGGTCACGAATGA
CB4856_sago-2	GTATGGAATCACTTTGAAGTATCCCGATTTATTCACCATTGAAGCGAAAGGGAAACAAGGAAAAATTCATTTCCCTGCGGAAGTTCTCCTTCTCTGTCCGAACCAGACGGTCACGAATGA
QX1211_sago-2	GTATGGAATCACTTTGAAGTATCCCGATTTATTCACCATTGAAGCGAAAGGGAAACAAGGAAAAATTCATTTCCCTGCGGAAGTTCTCCTTCTCTGTCCGAACCAGACGGTCACGAATGA
QX1211_ppw-1	TCAAATGATCAACAATGAGCAGGCGGACATGATTAAGGTAATTTTATATTTTAAAATCTGAATAATATCCCGAATCCTTTTTCAGATGTCAGCCGCACAACCACATATCAGAAAGACGAC
CB4856_ppw-1	TCAAATGATCAACAATGAGCAGGCGGACATGATTAAGGTAATTTTATATTTTAAAATCTGAATAATATCCCGAATCCTTTTTCAGATGTCAGCCGCACAACCACATATCAGAAAGACGAC
N2_ppw-1	TCAAATGATCAACAATGAGCAGGCGGACATGATTAAGGTAATTTTATATTTTAAAATCTGAATAATATCCCGAATCCTTTTTCAGATGTCAGCCGCACAACCACATATCAGAAAGACGAC
N2_sago-2	TCAAATGATCAACAATGAGCAGGCGGACATGATTAAGGTAATTTTATATTTTAAAATCTGAATAATATCCCGAATCCTTTTTCAGATGTCAGCCGCACAACCACATATCAGAAAGACGAC
CB4856_sago-2	TCAAATGATCAACAATGAGCAGGCGGACATGATTAAGGTAATTTTATATTTTAAAATCTGAATAATATCCCGAATCCTTTTTCAGATGTCAGCCGCACAACCACATATCAGAAAGACGAC
QX1211_sago-2	TCAAATGATCAACAATGAGCAGGCGGACATGATTAAGGTAATTTTATATTTTAAAATCTGAATAATATCCCGAGTCCTTTTTCAGATGTCAGCCGCACAACCACATATCAGAAAGACGAC
QX1211_ppw-1	AACTGATACTATCGTGAGAAACGTCGGATTGGCTTCCAACAATATCTATGGCTTCATCAAAGTTGAAGACCCAGTCAACCTTGAAGGAATGGTTCTTCCAAAACCTAAGATTGCGTTCGC
CB4856_ppw-1	AACTGATACTATCGTGAGAAACGTCGGATTGGCTTCCAACAATATCTATGGCTTCATCAAAGTTGAAGACCCAGTCAACCTTGAAGGAATGGTTCTTCCAAAACCTAAGATTGCGTTCGC
N2_ppw-1	AACTGATACTATCGTGAGAAACGTCGGATTGGCTTCCAACAATATCTATGGCTTCATCAAAGTTGAAGACCCAGTCAACCTCGAAGGAATGGTTCTTCCAAAACCTAAGATTGCGTTCGC
N2_sago-2	AACTGATACTATCGTGAGAAACGTCGGATTGGCTTCCAACAATATCTATGGCTTCATCAAAGTTGAAGACCCAGTCAACCTTGAAGGAATGGTTCTTCCAAAACCTAAGATTGCGTTTGC
CB4856_sago-2	AACTGATACTATCGTGAGAAACGTCGGATTGGCTTCCAACAATATCTATGGCTTCATCAAAGTTGAAGACCCAGTCAACCTTGAAGGAATGGTTCTTCCAAAACCTAAGATTGCGTTTGC
QX1211_sago-2	AACTGATACTATCGTGAGAAACGTCGGATTGGCTTCCAACAATATCTATGGCTTCATCAAAGTTGAAGACCCAGTCAACCTTGAAGGAATGGTTCTTCCAAAACCTAAGATTGCGTTCGC
QX1211_ppw-1	CGGTAACCGACTCGCTGATTTGGCAAATCCGAAGTCTAGATTCCCCACCGACTTCAATCGTGCTGGACAATATTACGATGCCAAGGAATTGACGAAATGGGAACTGGTCTTTGTTCAAAA
CB4856_ppw-1	CGGTAACCAACTCGCTGATTTGGCAAATCCGAAGTCTAGATTCCCCACCGACTTCAATCGTGCTGGACAATATTACGATGCCAAGGAATTGACGAAATGGGAACTGGTCTTTGTTCAAAA
N2_ppw-1	CGGTAACCAACTCGCTGATTTGGCAAATCCGAAGTCTAGATTCCCCACCGACTTCAATCGTGCTGGACAATATTACGATGCCAAGGAATTGACGAAATGGGAACTGGTCTTTGTTCAAAA
N2_sago-2	CGGTAACCGACTCGCTGATTTGGCAAATCCGAAGTCTAGATTCCCCACCGACTTCAATCGTGCTGGACAATATTACGATGCCAAGGAATTGACGAAATGGGAACTGGTCTTTGTTCAAAA
CB4856_sago-2	CGGTAACCGACTCGCTGATTTGGCAAATCCGAAGTCTAGATTCCCCACCGACTTCAATCGTGCTGGACAATATTACGATGCCAAGGAATTGACGAAATGGGAACTGGTCTTTGTTCAAAA
QX1211_sago-2	CGGTAACCGACTCGCTGATTTGGCAAATCCGAAGTCTAGATTCCCCACCGACTTCAATCGTGCTGGACAATATTACGATGCCAAGGAATTGACAAAATGGGAACTGGTCTTTGTTCAAAA
QX1211_ppw-1	CGAAGAAGTCCAGTAAGTTTCAGTTTGTAATTTTTCATTTTATTGACTCAATTTCAGAGGACTTGCTAAGCAGCTCGCCGATGAAATGGTGAATAATGGTATGAAATGCAGCAACCCAAC
CB4856_ppw-1	CGAAGAAGTCCAGTAAGTTTCAGTTTGTAATTTTTCATTTTATTGACTCAATTTCAGAGGACTTGCTAAGCAGCTCGCCGATGAAATGGTGAATAATGGTATGAAATGCAGCAACCCAAC
N2_ppw-1	CGAAGAAGTCCAGTAAGTTTCAGTTTGTAATTTTTCATTTTATTGACTCAATTTCAGAGGACTTGCTAAGCAGCTCGCCGATGAAATGGTGAATAATGGTATGAAATGCAGCAACCCAAC
N2_sago-2	CGAAGAAGTCCAGTAAGTTTCAGTTTGTAATTTTTCATTTTATTGACTCAATTTCAGAGGACTTGCTAAGCAGCTCGCCGATGAAATGGTGAATAATGGTATGAAATGCAGCAACCCAAC
CB4856_sago-2	CGAAGAAGTCCAGTAAGTTTCAGTTTGTAATTTTTCATTTTATTGACTCAATTTCAGAGGACTTGCTAAGCAGCTCGCCGATGAAATGGTGAATAATGGTATGAAATGCAGCAACCCAAC
QX1211_sago-2	CGAAGAAGTCCAGTAAGTTTCAGTTTGTAATTTTTCATTTTATTGACTCAATTTCAGAGGACTTGCTAAGCAGCTCGCCGATGAAATGGTGAATAATGGTATGAAATGCAGCAACCCAAC
QX1211_ppw-1	GATGAGTTTCATCATTAGAGGTGATTTGGAACCAATCTTCAAGAAAGCGAAGGCTGCTGGAACGCAACTTCTCTTCTTCGTTGTCAAATCTCGCTACAACTATCATCAGCAAATCAAGGC
CB4856_ppw-1	GATGAGTTTCATCATTAGAGGTGATTTGGAACCAATCTTCAAGAAAGCGAAGGCTGCTGGAACGCAACTTCTCTTCTTCGTTGTCAAATCTCGCTACAACTATCATCAGCAAATCAAGGC
N2_ppw-1	GATGAGTTTCATCATTAGAGGTGATTTGGAACCAATCTTCAAGAAAGCGAAGGCTGCTGGAACGCAACTTCTCTTCTTCGTTGTCAAATCTCGCTACAACTATCATCAGCAAATCAAGGC
N2_sago-2	GATGAGTTTCATCATTAGAGGTGATTTGGAACCAATCTTCAAGAAAGCGAAGGCTGCTGGAACGCAACTTCTCTTCTTCGTTGTCAAATCTCGTTACAACTATCATCAGCAAATCAAGGC
CB4856_sago-2	GATGAGTTTCATCATTAGAGGTGATTTGGAACCAATCTTCAAGAAAGCGAAGGCTGCTGGAACGCAACTTCTCTTCTTCGTTGTCAAATCTCGTTACAACTATCATCAGCAAATCAAGGC
QX1211_sago-2	GATGAGTTTCATCATTAGAGGTGATTTGGAACCAATCTTCAAGAAAGCGAAGGCTGCTGGAACGCAACTTCTCTTCTTCGTTGTCAAATCTCGCTACAACTATCATCAGCAAATCAAGGC
QX1211_ppw-1	GTTGGAGCAAAAGTATGACGTGCTCACTCAGGAGATTCGCGCTGAAACCGCCGAGAAAGTCTTCCGTCAACCACAAACTCGTCTTAACATTATCAATAAGACGAACATGAAACTCGGAGG
CB4856_ppw-1	GTTGGAGCAAAAGTATGACGTGCTCACTCAGGAGATTCGCGCTGAAACCGCCGAGAAAGTCTTCCGTCAACCACAAACTCGTCTTAACATTATCAATAAGACGAACATGAAACTCGGAGG
N2_ppw-1	GTTGGAGCAAAAGTATGACGTGCTCACTCAGGAGATTCGCGCTGAAACCGCCGAGAAAGTCTTCCGTCAACCACAAACTCGTCTTAACATTATCAATAAGACGAACATGAAACTCGGAGG
N2_sago-2	GTTGGAGCAAAAGTATGACGTGCTCACTCAGGAGATTCGCGCTGAAACCGCCGAGAAAGTCTTCCGTCAACCACAAACTCGTCTTAACATTATCAATAAGACGAACATGAAACTCGGAGG
CB4856_sago-2	GTTGGAGCAAAAGTATGACGTGCTCACTCAGGAGATTCGCGCTGAAACCGCCGAGAAAGTCTTCCGTCAACCACAAACTCGTCTTAACATTATCAATAAGACGAACATGAAACTCGGAGG
QX1211_sago-2	GTTGGAGCAAAAGTATGACGTGCTCACTCAGGAGATTCGCGCTGAAACCGCCGAGAAAGTCTTCCGTCAACCACAAACTCGTCTTAACATTATCAATAAGACGAACATGAAACTCGGAGG
QX1211_ppw-1	ACTGAACTATGCTATTGGGAGTGAAGCGTTCAACAAGCCAAATAGATTGATCGTTGGATTTGTTACTTCTCAACGAGTTGGTGGAAATCCAGATGTGAGTCATGTGTTACAGCTGCATAA
CB4856_ppw-1	ACTGAACTATGCTATTGGGAGTGAAGCGTTCAACAAGCCAAATAGATTGATCGTTGGATTTGTTACTTCTCAACGAGTTGGTGGAAATCCAGATGTGAGTCATGTGTTACAGCTGCATAA
N2_ppw-1	ACTGAACTATGCTATTGGGAGTGAAGCGTTCAACAAGCCAAATAGATTGATCGTTGGATTTGTTACTTCTCAACGAGTTGGTGGAAATCCAGATGTGAGTCATGTGTTACAGCTGCATAA
N2_sago-2	ACTGAACTATGCTATTGGGAGTGAAGCGTTCAACAAGCCAAATAGATTGATCGTTGGATTTGTTACTTCTCAACGAGTTGGTGGAAATCCAGATGTGAGTCATGTGTTACAGCTGCATAA
CB4856_sago-2	ACTGAACTATGCTATTGGGAGTGAAGCGTTCAACAAGCCAAATAGATTGATCGTTGGATTTGTTACTTCTCAACGAGTTGGTGGAAATCCAGATGTGAGTCATGTGTTACAGCTGCATAA
QX1211_sago-2	ACTGAACTATGCTATTGGGAGTGAAGCGTTCAACAAGCCAAATAGATTGATCGTTGGATTTGTTACTTCTCAACGAGTTGGTGGAAATCCAGATGTGAGTCATGTGTTACAGCTGCATAA
QX1211_ppw-1	TCATATTTCATTTTTTCCAGTATCCAATATCAGTTGGATTTGCTGCAAATATGCTCAAGCATCATCAAAAGTTTGCTGGTGGATACGTGTATGTTCATCGCGATAGGGATGTTTTCGGAT
CB4856_ppw-1	TCATATTTCATTTTTTCCAGTATCCAATATCAGTTGGATTTGCTGCAAATATGCTCAAGCATCATCAAAAGTTTGCTGGTGGATACGTGTATGTTCATCGCGGTAGGGATGTTTTCGGAT
N2_ppw-1	TCATATTTCATTTTTTCCAGTATCCAATATCAGTTGGATTTGCTGCAAATATGCTCAAGCATCATCAAAAGTTTGCTGGTGGATACGTGTATGTTCATCGCGATAGGGATGTTTTCGGAT
N2_sago-2	TCATATTTCATTTTTTCCAGTATCCAATATCAGTTGGATTTGCTGCAAATATGCTCAAGCATCATCAAAAGTTTGCTGGTGGATACGTGTATGTTCATCGCGATAGGGATGTTTTCGGAT
CB4856_sago-2	TCATATTTCATTTTTTCCAGTATCCAATATCAGTTGGATTTGCTGCAAATATGCTCAAGCATCATCAAAAGTTTGCTGGTGGATACGTGTATGTTCATCGCGATAGGGATGTTTTCGGAT
QX1211_sago-2	TCATATTTCATTTTTTCCAGTATCCAATATCAGTTGGATTTGCTGCAAATATGCTCAAGCATCATCAAAAGTTTGCTGGTGGATACGTGTATGTTCATCGCGATAGGGATGTTTTCGGAT
QX1211_ppw-1	CCATCATCAAGGATACTCTCTTGACAATCTTCAAAACATGCACTGAGCAGCGCGGAAGACCAGATGATATCCTTTTGTATTTCAATGGAGTTTCCGAAGGTCAATTCTCAATGATCAACG
CB4856_ppw-1	CCATCATCAAGGATACTCTCTTGGCAATCTTCAAAACATGCACTGAGCAGCGCGGAAGACCAGATGATATCCTTTTGTATTTCAATGGAGTTTCCGAAGGTCAATTCTCAATGATCAACG
N2_ppw-1	CCATCATCAAGGATACTCTCTTGGCAATCTTCAAAACATGCACTGAGCAGCGCGGAAGACCAGATGATATCCTTTTGTATTTCAATGGAGTTTCCGAAGGTCAATTCTCAATGATCAACG
N2_sago-2	CCATCATCAAGGATACTCTCTTGACAATCTTCAAAACATGCACTGAGCAGCGCGGAAGACCAGATGATATCCTTTTGTATTTCAATGGAGTTTCCGAAGGTCAATTCTCAATGATCAACG
CB4856_sago-2	CCATCATCAAGGATACTCTCTTGACAATCTTCAAAACATGCACTGAGCAGCGCGGAAGACCAGATGATATCCTTTTGTATTTCAATGGAGTTTCCGAAGGTCAATTCTCAATGATCAACG
QX1211_sago-2	CCATCATCAAGGATACTCTCTTGACAATCTTCAAAACATGCACTGAGCAGCGCGGAAGACCAGATGATATCCTTTTGTATTTCAATGGAGTTTCCGAAGGTCAATTCTCAATGATCAACG
QX1211_ppw-1	AGGAATTCAGTGCCCGAGTGAAGGAGGCGTGCATGGCATTCCAAAAGGAGGGAACCCCGCCATTCAGACCACACATCACCATCATCGCCTCATCAAAGGCTCACAACGAGCGTCTGTACA
CB4856_ppw-1	AGGAATTCAGTGCCCGAGTGAAGGAGGCGTGCATGGCATTCCAAAAGGAGGGAACCCCGCCATTCAGACCACACATCACCATCATCGCCTCATCAAAGGCTCACAACGAGCGTCTGTACG
N2_ppw-1	AGGAATTCAGTGCCCGAGTGAAGGAGGCGTGCATGGCATTCCAAAAGGAGGGAACCCCGCCATTCAGACCACACATCACCATCATCGCCTCATCAAAGGCTCACAACGAGCGTCTGTACA
N2_sago-2	AGGAATTCAGTGCCCGAGTGAAGGAGGCGTGCATGGCATTCCAAAAGGAGGGAACCCCGCCATTCAGACCACACATCACCATCATCGCCTCATCAAAGGCTCACAACGAGCGTCTGTACA
CB4856_sago-2	AGGAATTCAGTGCCCGAGTGAAGGAGGCGTGCATGGCATTCCAAAAGGAGGGAACCCCGCCATTCAGACCACACATCACCATCATCGCCTCATCAAAGGCTCACAACGAGCGTCTGTACA
QX1211_sago-2	AGGAATTCAGTGCCCGAGTGAAGGAGGCGTGCATGGCATTCCAAAAGGAGGGAACCCCGCCATTCAGACCACACATCACCATCATCGCCTCATCAAAGGCTCACAACGAGCGTCTGTACA
QX1211_ppw-1	AATCCGACAAGGGACGTATTGTTAATTTGGAGCCGGGTACGGTCGTGGACCATACCATTGTGAGCAATGTCTACACTGAGTGGTATCATGCCTCAGCTGTTGCTCGCCAAGGAACTGCAA
CB4856_ppw-1	AATCCGACAAGGGACGTATTGTTAATTTGGAGCCGGGTACGGTCGTGGACCATACCATTGTGAGCAATGTCTACACTGAGTGGTATCATGCCTCAGCTGTTGCTCGCCAAGGAACTGCAA
N2_ppw-1	AATCCGACAAGGGACGTATTGTTAATTTGGAGCCGGGTACGGTCGTGGACCATACCATTGTGAGCAATGTCTACACTGAGTGGTATCATGCCTCAGCTGTTGCTCGCCAAGGAACTGCAA
N2_sago-2	AATCCGACAAGGGACGTATTGTTAATTTGGAGCCGGGTACGGTCGTGGACCATACCATTGTGAGCAATGTCTACACTGAGTGGTATCATGCCTCAGCTGTTGCTCGCCAAGGAACTGCAA
CB4856_sago-2	AATCCGACAAGGGACGTATTGTTAATTTGGAGCCGGGTACGGTCGTGGACCATACCATTGTGAGCAATGTCTACACTGAGTGGTATCATGCCTCAGCTGTTGCTCGCCAAGGAACTGCAA
QX1211_sago-2	AATCCGACAAGGGACGTATTGTTAATTTGGAGCCGGGTACGGTCGTGGACCATACCATTGTGAGCAATGTCTACACTGAGTGGTATCATGCCTCAGCTGTTGCTCGCCAAGGAACTGCAA
QX1211_ppw-1	AGGCTACCAAGTTCACTCTCATCTTCACCACTAAAGCAGGCCCACAAGCTGAGCCATTGTGGCATCTCGAGCAATTGACCAATGATCTTTGCTACGATCATCAGATTGTCTTCCATCCGG
CB4856_ppw-1	AGGCTACCAAGTTCACTCTCATCTTCACCACTAAAGCAGGCCCACAAGCTGAGCCATTGTGGCATCTCGAGCAATTGACCAATGATCTTTGCTACGATCATCAGATTGTCTTCCATCCGG
N2_ppw-1	AGGCTACCAAGTTCACTCTCATCTTCACCACTAAAGCAGGCCCACAAGCTGAGCCATTGTGGCATCTCGAGCAATTGACCAATGATCTTTGCTACGATCATCAGATTGTCTTCCATCCGG
N2_sago-2	AGGCTACCAAGTTCACTCTCATCTTCACCACTAAAGCAGGCCCACAAGCTGAGCCATTGTGGCATCTCGAGCAATTGACCAATGATCTTTGCTACGATCATCAGATTGTCTTCCATCCGG
CB4856_sago-2	AGGCTACCAAGTTCACTCTCATCTTCACCACTAAAGCAGGCCCACAAGCTGAGCCATTGTGGCATCTCGAGCAATTGACCAATGATCTTTGCTACGATCATCAGATTGTCTTCCATCCGG
QX1211_sago-2	AGGCTACCAAGTTCACTCTCATCTTCACCACTAAAGCAGGCCCACAAGCTGAGCCATTGTGGCATCTCGAGCAATTGACCAATGATCTTTGCTACGATCATCAGATTGTCTTCCATCCGG
QX1211_ppw-1	TCGGACTTCCCGTCCCACTGTACATTGCTGATCGTTACAGTCAACGTGGAGCAATGGTTCTTGCCGCCAATCAAGGGTAAGTGACAGTAAAATGTATACGACATCTCATTTATTATTTTC
CB4856_ppw-1	TCGGACTTCCCGTCCCACTGTACATTGCTGATCGTTACAGTCAACGTGGAGCAATGGTTCTTGCCGCCAATCAAGGGTAAGTGACAGTAAAATGTATACGACATCTCATTTATTATTTTC
N2_ppw-1	TCGGACTTCCCGTCCCACTGTACATTGCTGATCGTTACAGTCAACGTGGAGCAATGGTTCTTGCCGCCAATCAAGGGTAAGTGACAGTAAAATGTATACGACATCTCATTTATTATTTTC
N2_sago-2	TCGGACTTCCCGTCCCACTGTACATTGCTGATCGTTACAGTCAACGTGGAGCAATGGTTCTTGCCGCCAATCAAGGGTAAGTGACAGTAAAATGTATACGACATCTCATTTATTATTTTC
CB4856_sago-2	TCGGACTTCCCGTCCCACTGTACATTGCTGATCGTTACAGTCAACGTGGAGCAATGGTTCTTGCCGCCAATCAAGGGTAAGTGACAGTAAAATGTATACGACATCTCATTTATTATTTTC
QX1211_sago-2	TCGGACTTCCCGTCCCACTGTACATTGCTGATCGTTACAGTCAACGTGGAGCAATGGTTCTTGCCGCCAATCAAGGGTAAGTGACAGTAAAATGTATACGACATCTCATTTATTATTTTC
QX1211_ppw-1	AGTCCAATCTACAATGAAGGACAAATCGATCTCGCGGCTACCAACAGTGCATATGGCTACGGAGAGAAGAAGCTCTTCACCACTCGTTTCAATGCATAATTATCTGTACTCCTCCGTTTC
CB4856_ppw-1	AGTCCAATCTACAATGAAGGACAAATCGATCTCGCGGCTACCAACAGTGCATATGGCTACGGAGAGAAGAAGCTCTTCACCACTCGTTTCAATGCATAATTATCTGTACTCCTCCGTTTC
N2_ppw-1	AGTCCAATCTACAATGAAGGACAAATCGATCTCGCGGCTACCAACAGTGCATATGGCTACGGAGAGAAGAAGCTCTTCACCACTCGTTTCAATGCATAATTATCTGTACTCCTCCGTTTC
N2_sago-2	AGTCCAATCTACAATGAAGGACAAATCGATCTCGCGGCTACCAACAGTGCATATGGCTACGGAGAGAAGAAGCTCTTCACCACTCGTTTCAATGCATAATTATCTGTACTCCTCCGTTTC
CB4856_sago-2	AGTCCAATCTACAATGAAGGACAAATCGATCTCGCGGCTACCAACAGTGCATATGGCTACGGAGAGAAGAAGCTCTTCACCACTCGTTTCAATGCATAATTATCTGTACTCCTCCGTTTC
QX1211_sago-2	AGTCCAATCTACAATGAAGGACAAATCGATCTCGCGGCTACCAACAGTGCATATGGCTACGGAGAGAAGAAGCTCTTCACCACTCGTTTCAATGCATAATTATCTGTACTCCTCCGTTTC
QX1211_ppw-1	TTTTACTTGGCTGTATAATGTTTTATTTCCGTAAACCCAGAATACTTTCGCTATGATTGTATATTTTTTAGCATTTGGTCATTGTAATTTGTAATTATTATCGGAATGGATAAAATGATT
CB4856_ppw-1	TTTTACTTGGCTGTATAATGTTTTATTTCCGTAAACCCAGAATACTTTCGCTATGA-TGTATATTTTTTAGCATTTGGTCATTGTAATTTGTAATTATTGTCGGAATGGATAAAATGATT
N2_ppw-1	TTTTACTTGGCTGTATAATGTTTTATTTCCGTAAACCCAGAATACTTTCGCTATGATTGTATATTTTTTAGCATTTGGTCATTGTAATTTGTAATTATTGTCGGAATGGATAAAATGATT
N2_sago-2	TTTTACTTGGCTGTATAATGTTTTATTTCCGTCAACCCAGAATACTTTCGCTATGATTGTATATTTTTTAGCATTTGGTCATTGTAATTTGTAATTATTGTCGGAATGGATAAAATGATT
CB4856_sago-2	TTTTACTTGGCTGTATAATGTTTTATTTCCGTAAACCCAGAATACTTTCGCTATGATTGTATATTTTTTAGCATTTGGTCATTGTAATTTGTAATTATTGTCGGAATGGATAAAATGATT
QX1211_sago-2	TTTTACTTGGCTGTATAATGTTTTATTTCCGTAAACCCAGAATACTTTCGCTATGATTGTATATTTTTTAGCATTTGGTCATTGTAATTTGTAATTATTGTCGGAATGGATAAAATGATT
QX1211_ppw-1	TAAGAATAAAATGCATCGCTTCTTGGACAA--------
CB4856_ppw-1	TAAGAATAAAATGCATCGCTTCTTGGACAA--------
N2_ppw-1	TAAGAATAAAATGCATCGCTTCTTGGACAA--------
N2_sago-2	TAAGAATCAAATGCATCGCTTCTTGGACAATTCCTGTT
CB4856_sago-2	TAAGAATTAAATGCATCGCTTCTTGGACAATTCCTGTT
QX1211_sago-2	TAAGAATAAAATGCATCGCTTCTTGGACAATTCCTGT-
